# Pan-Metabolomics Repository Mapping of the Carnitine Landscape

**DOI:** 10.64898/2026.03.27.714844

**Authors:** Helena Mannochio-Russo, Patrick C. Ferreira, Kine Eide Kvitne, Abubaker Patan, Victoria Deleray, Julius Agongo, Harsha Gouda, Wilhan D. Gonçalves Nunes, Shipei Xing, Jasmine Zemlin, Martijn van Faassen, Erin R. Reilly, Imhoi Koo, Andrew D. Patterson, Shirley M. Tsunoda, Mingxun Wang, Dionicio Siegel, Lindsey A. Burnett, Pieter C. Dorrestein

## Abstract

Carnitines are a structurally diverse class of metabolites formed by conjugation of L-carnitine with fatty acids, amino acids, xenobiotics, and microbial metabolites. They play roles in transport, mitochondrial and peroxisomal metabolism, detoxification, and systemic signaling, yet their chemical diversity remains incompletely defined. We applied a pan-repository data mining strategy of LC-MS/MS data across GNPS/MassIVE, MetaboLights, and Metabolomics Workbench using MassQL diagnostic fragment ion filtering to systematically extract acylcarnitine spectra. This yielded a library of 34,222 unique MS/MS spectra representing 2,857 atomic compositions, corresponding to 3,872,050 detections. These datasets provide an MS/MS library for annotation, discovery, and contextualization of acylcarnitines, enabling identification of previously unknown carnitines, such as dihydroferulic acid conjugated carnitines and supporting future exploration of this metabolite class across host metabolism, diet, microbial activity, pharmacological exposures, and metabolic dysregulation.
