## Supplementary Table S1 for "Pan-Metabolomics Repository Mapping of the Carnitine Landscape"

### Sheet: Sheet1
usi	Study	qry_mz	ref_id	score	peak	usage	ref_mz	name	prec_type	inchikey	ion_mode	instrument_type	db	smiles	inchi	formula	monoisotopic_mass	npclassifier_superclass_results	npclassifier_class_results	npclassifier_pathway_results	npclassifier_isglycoside	classyfire_superclass	classyfire_class	classyfire_subclass	conjugate_mass	carnitine_conjugate_match
mzspec:GNPS:GNPS-LIBRARY:accession:CCMSLIB00016460085	plusrise	310.176	CCMSLIB00010110969	0.892477	5	0.178524	149.06	3-(2-Hydroxyphenyl)propionic acid CollisionEnergy:102040	[M+H-H2O]+	CJBDUOMQLFKVQC-UHFFFAOYSA-N	p	LC-ESI-Orbitrap	gnps	O=C(O)CCc1ccccc1O	InChI=1S/C9H10O3/c10-8-4-2-1-3-7(8)5-6-9(11)12/h1-4,10H,5-6H2,(H,11,12)	C9H10O3	166.063			Shikimates and Phenylpropanoids	FALSE	Phenylpropanoids and polyketides	Phenylpropanoic acids		161.116	TRUE
mzspec:GNPS:GNPS-LIBRARY:accession:CCMSLIB00016460085	plusrise	310.176	CCMSLIB00010122304	0.833625	5	0.178524	149.06	3-(2-Hydroxyphenyl)propionic acid CollisionEnergy:205060	[M+H-H2O]+	CJBDUOMQLFKVQC-UHFFFAOYSA-N	p	LC-ESI-Orbitrap	gnps	O=C(O)CCc1ccccc1O	InChI=1S/C9H10O3/c10-8-4-2-1-3-7(8)5-6-9(11)12/h1-4,10H,5-6H2,(H,11,12)	C9H10O3	166.063			Shikimates and Phenylpropanoids	FALSE	Phenylpropanoids and polyketides	Phenylpropanoic acids		161.116	TRUE
mzspec:GNPS:GNPS-LIBRARY:accession:CCMSLIB00016460085	plusrise	310.176	CCMSLIB00003137556	0.844243	3	0.161006	167.07	Spectral Match to Tropic acid from NIST14	[M+H]+	JACRWUWPXAESPB-UHFFFAOYSA-N	p	ESI-qTof	gnps	O=C(O)C(CO)c1ccccc1	InChI=1S/C9H10O3/c10-6-8(9(11)12)7-4-2-1-3-5-7/h1-5,8,10H,6H2,(H,11,12)	C9H10O3	166.063			Shikimates and Phenylpropanoids	FALSE	Organic acids and derivatives	Hydroxy acids and derivatives	Beta hydroxy acids and derivatives	161.116	TRUE
mzspec:GNPS:GNPS-LIBRARY:accession:CCMSLIB00016460085	plusrise	310.176	CCMSLIB00005739235	0.766982	3	0.155277	167.07	Massbank:PR303539 Paeonol	[M+H]+	UILPJVPSNHJFIK-UHFFFAOYSA-N	p	ESI-qTof	gnps	COc1cc(O)c(C(C)=O)cc1	InChI=1S/C9H10O3/c1-6(10)8-4-3-7(12-2)5-9(8)11/h3-5,11H,1-2H3	C9H10O3	166.063			Shikimates and Phenylpropanoids	FALSE	Organic oxygen compounds	Organooxygen compounds	Carbonyl compounds	161.116	TRUE
mzspec:GNPS:GNPS-LIBRARY:accession:CCMSLIB00016460085	plusrise	310.176	CCMSLIB00005747483	0.794622	3	0.155277	167.07	Massbank:PR303531 Paeonol	[M+H]+	UILPJVPSNHJFIK-UHFFFAOYSA-N	p	ESI-qTof	gnps	COc1cc(O)c(C(C)=O)cc1	InChI=1S/C9H10O3/c1-6(10)8-4-3-7(12-2)5-9(8)11/h3-5,11H,1-2H3	C9H10O3	166.063			Shikimates and Phenylpropanoids	FALSE	Organic oxygen compounds	Organooxygen compounds	Carbonyl compounds	161.116	TRUE
mzspec:GNPS:GNPS-LIBRARY:accession:CCMSLIB00016462156	plusRise	325.173	CCMSLIB00006123614	0.884617	3	0.13992	182.081	YP2278000 - 40.0 eV	[M+H]+	JZKXXXDKRQWDET-UHFFFAOYSA-N	p	ESI-Orbitrap	gnps	NC(Cc1cc(O)ccc1)C(=O)O	InChI=1S/C9H11NO3/c10-8(9(12)13)5-6-2-1-3-7(11)4-6/h1-4,8,11H,5,10H2,(H,12,13)	C9H11NO3	181.074	Small peptides	Aminoacids	Amino acids and Peptides;Shikimates and Phenylpropanoids	FALSE	Organic acids and derivatives	Carboxylic acids and derivatives	Amino acids, peptides, and analogues	161.102	TRUE
mzspec:GNPS:GNPS-LIBRARY:accession:CCMSLIB00016462156	plusRise	325.173	CCMSLIB00006123616	0.875734	3	0.13992	182.081	YP2278000 - 40.0 eV	[M+H]+	JZKXXXDKRQWDET-UHFFFAOYSA-N	p	ESI-Orbitrap	gnps	NC(Cc1cc(O)ccc1)C(=O)O	InChI=1S/C9H11NO3/c10-8(9(12)13)5-6-2-1-3-7(11)4-6/h1-4,8,11H,5,10H2,(H,12,13)	C9H11NO3	181.074	Small peptides	Aminoacids	Amino acids and Peptides;Shikimates and Phenylpropanoids	FALSE	Organic acids and derivatives	Carboxylic acids and derivatives	Amino acids, peptides, and analogues	161.102	TRUE
mzspec:GNPS:GNPS-LIBRARY:accession:CCMSLIB00016462156	plusRise	325.173	CCMSLIB00006123617	0.90037	3	0.13992	182.081	YP2278000 - 40.0 eV	[M+H]+	JZKXXXDKRQWDET-UHFFFAOYSA-N	p	ESI-Orbitrap	gnps	NC(Cc1cc(O)ccc1)C(=O)O	InChI=1S/C9H11NO3/c10-8(9(12)13)5-6-2-1-3-7(11)4-6/h1-4,8,11H,5,10H2,(H,12,13)	C9H11NO3	181.074	Small peptides	Aminoacids	Amino acids and Peptides;Shikimates and Phenylpropanoids	FALSE	Organic acids and derivatives	Carboxylic acids and derivatives	Amino acids, peptides, and analogues	161.102	TRUE
mzspec:GNPS:GNPS-LIBRARY:accession:CCMSLIB00016462156	plusRise	325.173	CCMSLIB00006123619	0.866743	3	0.13992	182.081	YP2278000 - 40.0 eV	[M+H]+	JZKXXXDKRQWDET-UHFFFAOYSA-N	p	ESI-Orbitrap	gnps	NC(Cc1cc(O)ccc1)C(=O)O	InChI=1S/C9H11NO3/c10-8(9(12)13)5-6-2-1-3-7(11)4-6/h1-4,8,11H,5,10H2,(H,12,13)	C9H11NO3	181.074	Small peptides	Aminoacids	Amino acids and Peptides;Shikimates and Phenylpropanoids	FALSE	Organic acids and derivatives	Carboxylic acids and derivatives	Amino acids, peptides, and analogues	161.102	TRUE
mzspec:GNPS:GNPS-LIBRARY:accession:CCMSLIB00016462156	plusRise	325.173	CCMSLIB00006123621	0.873654	3	0.13992	182.081	YP2278000 - 40.0 eV	[M+H]+	JZKXXXDKRQWDET-UHFFFAOYSA-N	p	ESI-Orbitrap	gnps	NC(Cc1cc(O)ccc1)C(=O)O	InChI=1S/C9H11NO3/c10-8(9(12)13)5-6-2-1-3-7(11)4-6/h1-4,8,11H,5,10H2,(H,12,13)	C9H11NO3	181.074	Small peptides	Aminoacids	Amino acids and Peptides;Shikimates and Phenylpropanoids	FALSE	Organic acids and derivatives	Carboxylic acids and derivatives	Amino acids, peptides, and analogues	161.102	TRUE
mzspec:GNPS:GNPS-LIBRARY:accession:CCMSLIB00016462156	plusRise	325.173	CCMSLIB00006123623	0.832236	3	0.13992	182.081	YP2278000 - 40.0 eV	[M+H]+	JZKXXXDKRQWDET-UHFFFAOYSA-N	p	ESI-Orbitrap	gnps	NC(Cc1cc(O)ccc1)C(=O)O	InChI=1S/C9H11NO3/c10-8(9(12)13)5-6-2-1-3-7(11)4-6/h1-4,8,11H,5,10H2,(H,12,13)	C9H11NO3	181.074	Small peptides	Aminoacids	Amino acids and Peptides;Shikimates and Phenylpropanoids	FALSE	Organic acids and derivatives	Carboxylic acids and derivatives	Amino acids, peptides, and analogues	161.102	TRUE
mzspec:GNPS:GNPS-LIBRARY:accession:CCMSLIB00016462156	plusRise	325.173	CCMSLIB00006123624	0.834194	3	0.13992	182.081	YP2278000 - 40.0 eV	[M+H]+	JZKXXXDKRQWDET-UHFFFAOYSA-N	p	ESI-Orbitrap	gnps	NC(Cc1cc(O)ccc1)C(=O)O	InChI=1S/C9H11NO3/c10-8(9(12)13)5-6-2-1-3-7(11)4-6/h1-4,8,11H,5,10H2,(H,12,13)	C9H11NO3	181.074	Small peptides	Aminoacids	Amino acids and Peptides;Shikimates and Phenylpropanoids	FALSE	Organic acids and derivatives	Carboxylic acids and derivatives	Amino acids, peptides, and analogues	161.102	TRUE
mzspec:GNPS:GNPS-LIBRARY:accession:CCMSLIB00016462156	plusRise	325.173	CCMSLIB00006123626	0.820233	3	0.13992	182.081	YP2278000 - 40.0 eV	[M+H]+	JZKXXXDKRQWDET-UHFFFAOYSA-N	p	ESI-Orbitrap	gnps	NC(Cc1cc(O)ccc1)C(=O)O	InChI=1S/C9H11NO3/c10-8(9(12)13)5-6-2-1-3-7(11)4-6/h1-4,8,11H,5,10H2,(H,12,13)	C9H11NO3	181.074	Small peptides	Aminoacids	Amino acids and Peptides;Shikimates and Phenylpropanoids	FALSE	Organic acids and derivatives	Carboxylic acids and derivatives	Amino acids, peptides, and analogues	161.102	TRUE
mzspec:GNPS:GNPS-LIBRARY:accession:CCMSLIB00016462156	plusRise	325.173	CCMSLIB00006123628	0.839935	3	0.13992	182.081	YP2278000 - 40.0 eV	[M+H]+	JZKXXXDKRQWDET-UHFFFAOYSA-N	p	ESI-Orbitrap	gnps	NC(Cc1cc(O)ccc1)C(=O)O	InChI=1S/C9H11NO3/c10-8(9(12)13)5-6-2-1-3-7(11)4-6/h1-4,8,11H,5,10H2,(H,12,13)	C9H11NO3	181.074	Small peptides	Aminoacids	Amino acids and Peptides;Shikimates and Phenylpropanoids	FALSE	Organic acids and derivatives	Carboxylic acids and derivatives	Amino acids, peptides, and analogues	161.102	TRUE
mzspec:GNPS:GNPS-LIBRARY:accession:CCMSLIB00016463604	plusRise	339.191	CCMSLIB00005723440	0.780418	3	0.27457	196.097	Tyrosine methyl ester	[M+H]+	MWZPENIJLUWBSY-UHFFFAOYSA-N	p	LC-ESI-Orbitrap	gnps	COC(=O)C(N)Cc1ccc(O)cc1	InChI=1S/C10H13NO3/c1-14-10(13)9(11)6-7-2-4-8(12)5-3-7/h2-5,9,12H,6,11H2,1H3	C10H13NO3	195.09	Small peptides	Aminoacids	Amino acids and Peptides;Shikimates and Phenylpropanoids	FALSE	Organic acids and derivatives	Carboxylic acids and derivatives	Amino acids, peptides, and analogues	161.105	TRUE
mzspec:GNPS:GNPS-LIBRARY:accession:CCMSLIB00016464933	plusRise	352.176	CCMSLIB00003138421	0.909127	3	0.131966	209.081	Spectral Match to 3,4-Dimethoxycinnamic acid from NIST14	[M+H]+	HJBWJAPEBGSQPR-GQCTYLIASA-N	p	ESI-qTof	gnps	COc1c(OC)cc(C=CC(=O)O)cc1	InChI=1S/C11H12O4/c1-14-9-5-3-8(4-6-11(12)13)7-10(9)15-2/h3-7H,1-2H3,(H,12,13)	C11H12O4	208.074	Phenylpropanoids (C6-C3)	Cinnamic acids and derivatives	Shikimates and Phenylpropanoids	FALSE	Phenylpropanoids and polyketides	Cinnamic acids and derivatives	Hydroxycinnamic acids and derivatives	161.106	TRUE
mzspec:GNPS:GNPS-LIBRARY:accession:CCMSLIB00016464933	plusRise	352.176	CCMSLIB00005740412	0.72629	3	0.131966	209.081	Massbank:PR302460 3,5-Dimethoxycinnamic acid	[M+H]+	VLSRUFWCGBMYDJ-ONEGZZNKSA-N	p	ESI-qTof	gnps	COc1cc(OC)cc(C=CC(=O)O)c1	InChI=1S/C11H12O4/c1-14-9-5-8(3-4-11(12)13)6-10(7-9)15-2/h3-7H,1-2H3,(H,12,13)	C11H12O4	208.074	Phenylpropanoids (C6-C3)	Cinnamic acids and derivatives	Shikimates and Phenylpropanoids	FALSE	Phenylpropanoids and polyketides	Cinnamic acids and derivatives	Hydroxycinnamic acids and derivatives	161.106	TRUE
mzspec:GNPS:GNPS-LIBRARY:accession:CCMSLIB00016464933	plusRise	352.176	CCMSLIB00005741983	0.753101	3	0.131966	209.081	Massbank:PR302389 3,4-Dimethoxycinnamic acid	[M+H]+	HJBWJAPEBGSQPR-GQCTYLIASA-N	p	ESI-qTof	gnps	COc1c(OC)cc(C=CC(=O)O)cc1	InChI=1S/C11H12O4/c1-14-9-5-3-8(4-6-11(12)13)7-10(9)15-2/h3-7H,1-2H3,(H,12,13)	C11H12O4	208.074	Phenylpropanoids (C6-C3)	Cinnamic acids and derivatives	Shikimates and Phenylpropanoids	FALSE	Phenylpropanoids and polyketides	Cinnamic acids and derivatives	Hydroxycinnamic acids and derivatives	161.106	TRUE
mzspec:GNPS:GNPS-LIBRARY:accession:CCMSLIB00016464933	plusRise	352.176	CCMSLIB00005743399	0.723811	3	0.131966	209.081	Massbank:PR302436 3,5-Dimethoxycinnamic acid	[M+H]+	VLSRUFWCGBMYDJ-ONEGZZNKSA-N	p	ESI-qTof	gnps	COc1cc(OC)cc(C=CC(=O)O)c1	InChI=1S/C11H12O4/c1-14-9-5-8(3-4-11(12)13)6-10(7-9)15-2/h3-7H,1-2H3,(H,12,13)	C11H12O4	208.074	Phenylpropanoids (C6-C3)	Cinnamic acids and derivatives	Shikimates and Phenylpropanoids	FALSE	Phenylpropanoids and polyketides	Cinnamic acids and derivatives	Hydroxycinnamic acids and derivatives	161.106	TRUE
mzspec:GNPS:GNPS-LIBRARY:accession:CCMSLIB00016464933	plusRise	352.176	CCMSLIB00005744676	0.744824	3	0.131966	209.081	Massbank:PR302351 3,4-Dimethoxycinnamic acid	[M+H]+	HJBWJAPEBGSQPR-GQCTYLIASA-N	p	ESI-qTof	gnps	COc1c(OC)cc(C=CC(=O)O)cc1	InChI=1S/C11H12O4/c1-14-9-5-3-8(4-6-11(12)13)7-10(9)15-2/h3-7H,1-2H3,(H,12,13)	C11H12O4	208.074	Phenylpropanoids (C6-C3)	Cinnamic acids and derivatives	Shikimates and Phenylpropanoids	FALSE	Phenylpropanoids and polyketides	Cinnamic acids and derivatives	Hydroxycinnamic acids and derivatives	161.106	TRUE
mzspec:GNPS:GNPS-LIBRARY:accession:CCMSLIB00016464933	plusRise	352.176	CCMSLIB00005747972	0.784608	3	0.131966	209.081	Massbank:PR302368 3,4-Dimethoxycinnamic acid	[M+H]+	HJBWJAPEBGSQPR-GQCTYLIASA-N	p	ESI-qTof	gnps	COc1c(OC)cc(C=CC(=O)O)cc1	InChI=1S/C11H12O4/c1-14-9-5-3-8(4-6-11(12)13)7-10(9)15-2/h3-7H,1-2H3,(H,12,13)	C11H12O4	208.074	Phenylpropanoids (C6-C3)	Cinnamic acids and derivatives	Shikimates and Phenylpropanoids	FALSE	Phenylpropanoids and polyketides	Cinnamic acids and derivatives	Hydroxycinnamic acids and derivatives	161.106	TRUE
