## Supplementary Table S2 for "Pan-Metabolomics Repository Mapping of the Carnitine Landscape"

### Sheet: Página1
Supplementary Table S2. MZmine processing parameters for the reanalysis of LC/MS/MS datasets
	GNPS/MassIVE ID
Parameter	MSV000080918	MSV000088040	MSV000098103	MSV000096943	MSV000096359
Mass detection - MS1
Mass detector	Factor of lowest signal	Factor of lowest signal	Factor of lowest signal	Factor of lowest signal	Auto
Noise level threshold	2026-05-03	2026-05-03	2026-05-03	3.0	2.0E5
Mass detection - MS2
Mass detector	Factor of lowest signal	Factor of lowest signal	Factor of lowest signal	Factor of lowest signal	Auto
Noise level threshold	2026-05-02	2026-05-02	2026-05-02	2.0	1.0E3
Chromatogram builder
Minimum consecutive scans	3	3	3	4	3
Minimum intensity for consecutive scans	1.0E3	1.0E3	1.0E4	3.0E4	1.0E3
Minimum absolute height	5.0E2	5.0E2	5.0E4	1.5E5	5.0E2
m/z tolerance / ppm	10.0	10.0	10.0	10.0	10.0
Smoothing
Algorithm	Savitzky Golay	Savitzky Golay	Savitzky Golay	Savitzky Golay	-
Retention time width (scans)	5	5	5	5	-
Local minimum feature resolver
Chromatographic threshold / %	90.0	90.0	90.0	85.0	90.0
Minimum search range RT	0.20	0.20	0.20	0.05	0.20
Minimum relative height / %	1.0	1.0	1.0	0.0	1.0
Minimum absolute height	1.0E3	1.0E3	5.0E4	1.5E5	1.0E3
Min ratio of peak top/edge	2.00	2.00	2.00	2.00	2.00
Peak duration range	0.01 - 0.50	0.01 - 0.50	0.01 - 1.00	0.00 - 1.51	0.01 - 0.50
Minimum scans	3	3	4	5	3
Isotope grouper
m/z tolerance / ppm	5.0	5.0	5.0	3.0	10.0
Retention time tolerance / min	0.05	0.05	0.05	0.04	0.05
Maximum charge	2	2	2	2	2
Representative isotope	Most intense	Most intense	Most intense	Most intense	Most intense
Never remove feature with MS2	Yes	Yes	Yes	Yes	Yes
Isotopic peaks finder
Chemical elements	H, C, N, O, S	H, C, N, O, S	H, C, N, O, S	H, C, N, O, S	H, C, N, O, S
m/z tolerance / ppm	5.0	5.0	5.0	3.0	10.0
Maximum charge of isotope m/z	3	3	3	1	3
Search in scans	Single most intense	Single most intense	Single most intense	Single most intense	Single most intense
Join aligner
m/z tolerance / ppm	20.0	20.0	5.0	10.0	10.0
Weight for m/z	3	3	3	3	3
Retention time tolerance / min	0.20	0.20	0.20	0.10	0.20
Weight for RT	1	1	1	1	1
Mobility weight	1	1	1	1	1
Feature list rows filter
Validate 13C isotope pattern	Yes	Yes	Yes	-	Yes
Retention time / min	-	-	-	-	0.00 - 8.50
Minimum aligned samples	-	-	-	At least 2	-
Never remove rows with MS2	Yes	Yes	Yes	Yes	Yes
Reset the row ID	Yes	Yes	-	-	Yes
Feature finder (multithreaded)
Intensity tolerance / %	20.0	20.0	20.0	20.0	20.0
m/z tolerance / ppm	20.0	20.0	5.0	10.0	10.0
Retention time tolerance / min	0.20	0.20	0.20	0.20	0.20
Minimum scans	2	2	1	1	2
Duplicate peak filter
Filter mode	New average	New average	New average	New average	New average
m/z tolerance / ppm	20.0	20.0	10.0	2026-05-01	10.0
RT tolerance / min	0.20	0.20	0.20	0.04	0.20
Feature list blank subtraction
Minimum # of detection on blanks	20	30	20	-	-
Quantification	Height	Height	Height	-	-
Ratio type	Maximum	Maximum	Maximum	-	-
Fold change increase	3	3	3	-	-
Keep or remove features below FC	Remove	Remove	Remove	-	-
Correlation grouping (metaCorrelate)
RT tolerance / min	-	-	0.10	0.06	-
Minimum feature height	-	-	3.0E4	0.0	-
Intensity threshold for correlation	-	-	1.0E4	5.0	-
Feature shape correlation	-	-	-	Yes	-
Feature height correlation	-	-	Yes	Yes	-
Ion indentity networking
m/z tolerance (intra-sample) / ppm	-	-	5.0	3.0	-
Check	-	-	Avgerage	All features	-
Min height	-	-	0.0	0.0	-
Annotation refinement			-	Delete small networks without major ion: Yes	-
	-	-	Delete smaller networks (link threshold:4)	Delete smaller networks (link threshold:4)	-
			-	Delete networks without monomer: Yes	-
Exporting molecular networking files
Filter rows	MS2 or Ion Identity	MS2 or Ion Identity	MS2 or Ion Identity	MS2 or Ion Identity	MS2 or Ion Identity
Merge and select fragment scans	Input scans	Input scans	Merged	Input scans	Input scans
Select input scans	Most intense	Most intense	-	Most intense	Most intense
Presets	-	-	Single scan	-	-
Merging m/z tolerance / ppm	-	-	10.0	-	-
Merge	-	-	Across samples	-	-
Intensity merge mode	-	-	Summed	-	-
Intensity normalization	No normalization	No normalization	No normalization	No normalization	No normalization
Feature intensity	Area	Area	Area	Area	Area
Exporting SIRIUS
Intensity normalization	-	-	No	No	-
Merge and select fragment scans	-	-	Input Scans	Input Scans	-
Select input scans	-	-	Most intense	All scans	-
m/z tolerance / ppm	-	-	5.0	5.0	-
