## Supplementary Table S3 for "Pan-Metabolomics Repository Mapping of the Carnitine Landscape"

### Sheet: Página1
Supplementary Table S3. GNPS2 Feature-Based Molecular Networking parameters applied to reanalyzed LC-MS/MS datasets
	GNPS/MassIVE ID
Parameter	MSV000080918	MSV000088040	MSV000098103	MSV000096943	MSV000096359
FBMN link	https://gnps2.org/status?task=17cb95d221c24806936d1d08fbee6c62	https://gnps2.org/status?task=77658bac1a97469c81c3ffa7f2a74103	https://gnps2.org/status?task=345d29336f5a4a70b2eeaefae56f8592	https://gnps2.org/status?task=a6209b0949804988802bfdba3a5f5264	https://gnps2.org/status?task=8be3e6be2924474db9f24be9252dbb54
General
Precursor Ion Tolerance / Da	0.02	0.01	0.01	0.02	0.01
Fragment Ion Tolerance / Da	0.02	0.01	0.01	0.02	0.01
Molecular Networking
Minimum cosine score	0.7	0.7	0.7	0.7	0.7
Minimum matched peaks	4	4	4	5	4
Networking maximum shift	1999	1999	1999	1999	1999
Network Topology
Top-K	10	10	10	10	10
Maximum component size	100	100	100	100	100
Library Search
Minimum cosine score	0.7	0.7	0.7	0.7	0.7
Minimum matched peaks	4	4	4	5	4
Analog search	No	No	No	No	No
Analog search maximum shift	1999	1999	1999	1999	1999
Top-K	1	1	1	1	1
Advanced filtering
Window filter	No	No	No	Yes	No
Precursor window filter	No	No	No	Yes	No
Normalization
Quantification normalization	None	None	None	None	None
